# Adaptive loss of tRNA gene expression leads to phage resistance in a marine *Synechococcus* cyanobacterium

**DOI:** 10.1101/2024.04.25.591146

**Authors:** Sophia Zborowsky, Ran Tahan, Debbie Lindell

**Author notes:** Living Systems Institute, University of Exeter, United Kingdom (Sophia Zborowsky).

## Abstract

*Synechococcus* is a significant primary producer in the oceans, coexisting with cyanophages which are important agents of mortality. Bacterial resistance against phage infection is a topic of significant interest, yet little is known for ecologically relevant systems. Here we use exogenous gene expression and gene disruption to investigate mechanisms underlying intracellular resistance of marine *Synechococcu*s WH5701 to the Syn9 cyanophage. Despite possessing restriction-modification and Gabija defense systems, neither contributed to resistance. Instead, resistance was primarily driven by insufficient levels of Leu^TAA^ tRNA, preventing translation of key phage genes in a passive, intracellular mode of resistance. Restoring cellular tRNA expression rendered the cyanobacterium sensitive to infection. We propose an evolutionary scenario whereby changes in cell codon usage, acquisition of tRNAs by the phage and loss of cell and phage tRNA expression resulted in an effective means of resistance, highlighting the dynamic interplay between bacteria and phages in shaping their co-evolutionary trajectories.
