## Supplementary Tables 1, 2 and 3 for "Adaptive loss of tRNA gene expression leads to phage resistance in a marine *Synechococcus* cyanobacterium"

### Sheet: Table S1
Table S1. Codon usage preferences for tRNA genes present in the Syn9 genome, in Syn9 expression classes, and in marine cyanobacteria.
Amino acid	V	T	A	N	L	R
Codona Genome	GUA	ACA	GCA	AAC	UUA	AGA
Syn9 early genes	1.18	1.81	2.57	2.21	0.81	0.79
Syn9 middle genes	1.58	1.96	1.64	1.62	2.49	2.78
Syn9 late genes	1.72	2.57	3.68	2.18	1.46	1.97
Syn9 entire genome	1.64	2.29	2.85	1.98	1.8	2.19
Synechococcus WH8102, Sensitive	0.54	1.3	1.23	1.67	0.46	1.42
Synechococcus WH8109, Sensitive	0.45	1.03	2.31	1.4	0.31	1.14
Synechococcus WH5701, Resistant	0.49	0.89	0.72	1.08	0.09	1.31
Synechococcus CC9311: Resistant	0.74	0.15	1.13	1.91	0.94	1.78
Synechococcus RS9917, Resistant	0.4	1.28	0.36	1.41	0.2	1.26
Prochlorococcus NATL2A, Resistant	1.19	1.38	1.39	1.76	3.24	2.39
Prochlorococcus MIT9215, Resistant	1.24	1.28	1.13	1.73	3.9	2.38
a The frequency of each codon is the number of times it appears in the genome relative to all codons.
Codons were considered rare if their frequency in the genome was lower than 1% (green) or very rare if their frequency was below 0.5% (blue), following Daniel et al39.

### Sheet: Table S2
Table S2. Codon usage in resistant and sensitive cyanobacteria and translated and non-translated Syn9 proteins
Codon	AA	tRNA		Alternative tRNAsa		Codon frequency in genome (%)b			Average number per Syn9 gene		p valuec
		WH5701	Syn9	WH5701	Syn9	WH5701	WH8102	Syn9	translated	not translated
UUA	L	TAA	TAA			0.09	0.46	1.8	1.4	3.8	0.0006
AGA	R	TCT	TCT			1.31	1.42	2.19	2.6	4.9	0.012
ACA	T	TGT	TGT			0.89	1.3	2.29	3.3	4.9	0.049
AUA	I			GAT		0.53	0.35	1.17	0.6	1.2	0.05
AGG	R	CCT		TCT	TCT	1.71	1.7	0.85	0.8	1.8	0.06
AAU	N			GTT	GTT	0.33	0.91	3.29	4.9	10.8	0.075
GGA	G	TCC				1.32	1.79	1.68	2.2	6	0.08
UAA	STOP					0.1	0.34	0.63	0.2	0.5	0.084
CCA	P	TGG				2.09	1.59	1.07	1.6	3.8	0.09
GUU	V					0.7	1.42	2.46	2.8	7	0.09
CGG	R	CCG				2.48	2.31	0.25	0.2	0.3	0.106
GCG	A	CGC				2.36	2.17	0.41	0.9	1	0.11
AUU	I			GAT		0.35	0.87	3.37	5.5	9.8	0.13
GGC	G	GCC				3.5	2.91	1.11	0.9	4.2	0.14
GCC	A	GGC				3.47	2.94	0.42	1	1.3	0.19
AAC	N	GTT				0.73	1.37	1.98	2.6	4.7	0.22
GAU	D			GTC		1.45	0.46	3.74	8.1	12	0.23
GCU	A			GGC		2.12	2.34	2.07	3.1	6.4	0.24
UCU	S			GGA		0.8	1.21	2.59	3.9	6.9	0.26
ACG	T	CGT		TGT	TGT	0.93	1.33	0.71	0.5	1.1	0.26
GGG	G	CCC		TCC		2.17	1.85	0.51	0.5	1.2	0.26
UUU	F			GAA		0.35	0.99	2.18	3.6	7.2	0.27
UCA	S	TGA				1.15	1.88	1.32	1.6	2.4	0.27
CUG	L	CAG		TAG		2.38	2.82	1.62	2.2	1.8	0.28
GCA	A	TGC	TGC			0.72	1.23	2.85	4.7	8.2	0.31
UGC	C	GCA				1.82	2.23	0.84	0.4	0.9	0.32
UGA	STOP					1.14	1.83	1.05	0.6	0.5	0.34
AAC	Q	GTT	GTT			1.08	1.67	1.98	3.6	6.2	0.34
GAG	E			TTC		1.5	1.59	1.68	4.8	4.5	0.34
GUC	V	GAC				0.94	1.41	1.22	1.8	2.5	0.36
GAA	E	TTC				0.97	1.51	2.94	7.2	9.7	0.36
CAC	H	GTG				1.53	1.74	0.87	1.1	1.4	0.38
AUG	M	CAT				0.9	1.33	2.53	4.3	5.7	0.38
CCC	P	GGG				2.23	1.85	0.64	1.5	2	0.39
GUG	V	CAC		TAC	TAC	1.52	1.8	1.29	1.7	2.8	0.39
CAU	H			GTG		0.86	1.35	1.03	1.6	2.6	0.4
UAG	STOP					0.23	0.36	0.46	0.1	0	0.43
CGA	R			AGC		1.53	1.81	0.34	0.5	0.4	0.43
UUC	F	GAA				1.01	1.5	1.71	2.5	2.8	0.44
CGU	R	ACG				0.78	1.34	0.82	1.9	2.5	0.44
AAA	K	TTT				0.32	0.91	2.95	6.8	9.7	0.47
CUA	L	TAG				0.23	0.38	1.12	1.2	2.2	0.48
AUC	I	GAT				1.46	2.02	2.33	3.3	3.6	0.5
AAG	K			TTT		0.79	1.25	2.52	4.9	6.5	0.53
UAC	Y	GTA				2.3	0.48	1.11	1.9	3.2	0.55
GAC	D	GTC				0.96	1.46	1.49	2.8	3.6	0.56
AGU	S			GCT		0.49	0.84	1.48	2.2	2.9	0.57
GUA	V	TAC	TAC			0.49	0.54	1.64	2.4	4.1	0.59
GGU	G			GCC		1.51	1.89	3.37	4.9	12.3	0.61
CGC	R			ACG		2.47	2.17	0.4	0.6	1.1	0.62
UCG	S	CGA		TGA		1.59	1.79	0.58	0.6	0.8	0.66
CCG	P	CGG		TGG		2.54	2.37	0.29	0.1	0.4	0.68
CUU	L			GAG		0.77	1.28	1.82	3.7	4.1	0.69
UAU	Y			GTA		0.15	0.38	2.37	5.6	7.2	0.72
UCC	S	GGA				1.38	1.75	0.92	1.4	1.6	0.76
CCU	P			GGG		1.67	1.74	1.69	3.2	4.4	0.76
UUG	L	CAA		TAA	TAA	0.75	1.6	2.02	2.9	2.5	0.77
AGC	S	GCT				2.12	2.28	0.78	0.7	1.1	0.79
ACU	T			GGT		0.51	0.86	3.04	4.4	7.6	0.84
CAG	Q			TTG		2.51	2.72	1.43	2.4	2.5	0.96
ACC	T	GGT				1.52	1.88	1.1	1.7	1.8	0.96
CUC	L	GAG				1.5	1.55	1.09	1.5	1.5	0.96
aAlternative tRNAs are tRNAs that can recognize and bind to the codon because of a wobble position. The codons are arranged according to p-value, in order of significance.
bThe frequency of each codon is the number of times it appears in the genome relative to all codons.
cThe number of times a codon appears per gene in Syn9 proteins that were translated (n=81) versus proteins that were not translated (n=35) during infection of Synechococcus WH5701 was compared using the Mann Whitney U test (two-sided).

### Sheet: Table S3
Table S3. List of primers
Primer name (strain_gene_direction)	Sequence 5’ to 3’	Used for
DR88F	AGTATATTTTAGCCATGGAAGATG	Verification of insertion into the pDS1 plasmid
DR99R	ATTGTCTCATGAGCGGATACA
SynWH5701_RUia_F	ACTACAGAATTCGGCAGTGGTATGTAGCTTCTC	Inactivation of Syn. WH5701 hsdR
SynWH5701_RUia_R	ATATATGGATCCGGCATTGAGTGAGTAGTTTCG
SynWH5701_GajBUia_F	ACTACAGAATTTTCTCGTATAACGCCCTAGC	Inactivation of Syn. WH5701 gajB
SynWH5701_GajBUia_R	ATATATGGATCCTTGAAACCTAATGTGCTCTGAG
Runit_insert_F	CCGGCTATCACCAGTTCCAT	Verification of insertional inactivation of hsdR (together with DR99R)
Gunit_insert_F	TACTCTTAAATGGGTATCAGCCGT	Verification of inactivation of gajB (together with DR99R)
Runit_insert_R	GGCATTGAGTGAGTAGTTTCG	Verification complete segregation and expression for inactivation of hsdR (together with Runit_insert_F)
Gunit_insert_R	GGCAGTGGTATGTAGCTTCTC	Verification complete segregation and expression for inactivation of gajB (together with Gunit_insert_F)
DR24F	ATAACTTCGTATAGCATACATTAT	Verification of insertion into the pRL1342 plasmid
DR55R	TTTTTATTGACTTGGTGAGGAT
InProCAT_Fw	ATTCTCAAGATGTTGCATGCT	Verification of insertion into the pRL1342 plasmid
ProCAT_end_Rv	ATGAACTGTGCTGATTACAAAA	After the proCAT element
SYN._leu_TAA_F	GGGGGCATTGGCGG	Measuring tRNA levels of Syn. WH5701 and Syn. WH8102
SYN._leu_TAA_R	TGGGGGCAGGGGGA
SYN._thr_TGT_F	GCCGGCTAAGCTCAGC	Measuring tRNA levels of Syn. WH5701 and Syn. WH8102
SYN._thr_TGT_R	AGCCGGCTAACGGATTT
SYN._arg_TCT_F	GGCCGTTAGCTCAGCTGGAT	Measuring tRNA levels of Syn. WH5701 and Syn. WH8102
SYN._arg_TCT_R	CGGGCCGTGCTGGATT
SYN._val_TAC_F	AGCTCAGCTATACCAATGGG	Measuring tRNA levels of Syn. WH5701 and Syn. WH8102
SYN._val_TAC_R	GTGGGCGATGCTGGG
SYN._ala_TGC_F	GGGGCCATAGCTCAGC	Measuring tRNA levels of Syn. WH5701 and Syn. WH8102
SYN._ala_TGC_R	TGGAGCCAAGGAGACTC
SYN._asn_GTT_F	TGGCTCGGTAGCTCAGCG	Measuring tRNA levels of Syn. WH5701 and Syn. WH8102
SYN._asn_GTT_R	CTCCCCGGAATCGC
SYN._arg_CCG_F	GGGCATGTAGCTCAGTTG	Measuring tRNA levels of Syn. WH5701 and Syn. WH8102
SYN._arg_CCG _R	CGAGCATGGAGGGATT
SYN._cys_GCC_F	GGCGGCATGGCCA	Measuring tRNA levels of Syn. WH5701 and Syn. WH8102
SYN._cys_GCC_R	AGGCGGCACCCAGAT
SYN._tyr_GTA_F	TCGGTGCCCGAGT	Measuring tRNA levels of Syn. WH5701 and Syn. WH8102
SYN._try_GTA_R	TGGGCCGGGTTGGATT
SYN._gly_GCC_F	GCGGATGTAGCTCAGTGG	Measuring tRNA levels of Syn. WH5701 and Syn. WH8102
SYN._gly_GCC_R	AGCGGATGAAGAGATTCGA
SYN9_leu_TAA_F	AGCGTGGCGGAATC	Measuring tRNA levels of Syn9
SYN9_leu_TAA_R	TAGGAGCGGGGGAA
SYN9_thr_TGT_F	TCAGCTGGATAGAGCAACGG	Measuring tRNA levels of Syn9
SYN9_thr_TGT_R	AAACAACGGACTTGAACC
SYN9_arg_TCT_F	GTAGCTCAGCTGGATAGAGCA	Measuring tRNA levels of Syn9
SYN9_arg_TCT_R	AGGATTCGAACCTGTGACC
SYN9_val_TAC_F	GGGCGAATAGCTC	Measuring tRNA levels of Syn9
SYN9_val_TAC_R	TGGGCAAGAGGGGA
SYN9_ala_TGC_F	GGGAATTAGCTCAGTTGGTAGAG	Measuring tRNA levels of Syn9
SYN9_ala_TGC_R	GACTCGAACCGCTGACATC
SYN9_asn_GTT_F	TCCTCTTTAGCTCAGCGGTA	Measuring tRNA levels of Syn9
SYN9_asn_GTT_R	GGATCGAACCAGGGACCAAT
